# A novel *kit* mutant rat enables hematopoietic stem cell engraftment without irradiation

**DOI:** 10.1101/2023.09.12.556153

**Authors:** Ryuya Iida, Saeko Ishida, Jinxi Wang, Kosuke Hattori, Kazuto Yoshimi, Satoshi Yamazaki, Tomoji Mashimo

**Author notes:** These authors contributed equally (Ryuya Iida, Saeko Ishida).

## Abstract

Hematopoietic stem cell (HSC) transplantation is extensively studied in mouse models, but their limited scale presents challenges for effective engraftment and comprehensive evaluations. Rats, due to their larger size and anatomical similarity to humans, offer a promising alternative. In this study, we establish a rat model with the *Kit*^V834M^ mutation, mirroring *Kit*^W41^ mice often used in KIT signaling and HSC research. *Kit*^V834M^ rats are viable and fertile, displaying anemia and mast cell depletion similar to *Kit*^W41^ mice. The mutation affects myeloid cell proliferation and differentiation, as seen in the colony-forming unit granulocyte-macrophage assay. Importantly, *Kit*^V834M^ rats support donor rat-HSC engraftment without irradiation. Competitive transplantation assays reveal reduced reconstruction capacity in *Kit*^V834M^ HSCs. Leveraging the larger scale of this rat model enhances our understanding of HSC biology and transplantation dynamics, potentially advancing our knowledge in this field.
