## Supplementary material for "A novel *kit* mutant rat enables hematopoietic stem cell engraftment without irradiation": Table S

### Sheet: Sheet1
Table S1. Sequence of gRNA and ssODN used for CRISPR/Cas9 mediated knock-in
	gRNA target	5'-AGGCACGGCTGCCCGTGAAG-3'
	ssODN (200nt)	5'-CCAGATCCGCACCTGCAGGAATGCTGTCCATCTTGTCTATTGAGTGTCTTCATTAACTGGTTGAATTTGCTGTGTTTCCTCCTAGGCACGGCTGCCTATG AAA TGGATGGCACCGGAGAGCATTTTCAACTGCGTGTACACATTTGAAAGTGACGTCTGGTCCTATGGGATTTTCCTCTGGGAGCTATTCTCTCTAGGTA-3'
Table S2. Primer sequences for genotyping
	Kit	sequence (5'-3')			Product size
	Forward	CCGTGGGCTTCTCTGTTCTT			505 bp
	Reverse	AACTTGGAATCGACCGGCAT
Table S3. Primer sequences for qPCR
	Zfy1	sequence (5'-3')			Product size
	Forward	TGGAGAGCCACAAGCTAACCA			80 bp
	Reverse	CCCAGCATGAGAAAGATTCTTC
	KitV834M/V834M	sequence (5'-3')			Product size
	Forward	GGCATCGACTTCAAGGAGGA			100 bp
	Reverse	CGGTGCCATCCATTTCATA
	EGFP	sequence (5'-3')			Product size
	Forward	TCTGCTTGTCGGCCATGATA			94 bp
	Reverse	TCTGCTTGTCGGCCATGATA
